# Nuclear Speckle Dynamics are Controlled by Polyphosphate Inhibition of CLK Proteins

**DOI:** 10.1101/2025.01.15.633116

**Authors:** Blanca Lázaro, Francisco J. Tadeo-Masa, Andrea Rodriguez, Lucia Ayuso, Joan M Martínez-Láinez, Eva Quandt, Maribel Bernard, Filipy Borghi, Adolfo Saiardi, Jonàs Juan-Mateu, Javier Jiménez, Josep Clotet, Samuel Bru

## Abstract

Nuclear speckles (NS) are membrane-less nuclear organelles that act as critical hubs for pre-mRNA splicing. Defects in splicing are linked to several human diseases, including cancer, Alzheimer’s disease, and dystrophies. While CLK kinases regulate the mobilization of splicing factors from NS, the molecular mechanisms underlying NS assembly and dissolution remain unclear. Using an adaptation of the Biotinylation by Antibody Recognition (BAR) technique, we identify polyphosphate (polyP) as a novel and essential regulator of NS dynamics. Polyphosphate, a highly conserved polyanion composed of a chain of phosphate molecules, is involved in several functions in mammalian cells. Here, we show that polyP interacts with the NS core component SRRM2, and polyP depletion disrupts NS organization releasing splicing factors into the nucleoplasm. RNA-seq analysis reveals that polyP depletion increases exon inclusion, particularly in long genes with multiple exons, highlighting its role in splicing regulation. Mechanistically, we demonstrate that polyP acts as a physiological inhibitor of CLK3 kinase, preventing the phosphorylation of SR proteins and thereby maintaining NS stability. Our findings not only expand our understanding of NS biology but also provide new insights into the polyP involvement in splicing-related diseases.

**GRAPHICAL ABSTRACT:** 
