## Supplemental Table 1 for "Nuclear Speckle Dynamics are Controlled by Polyphosphate Inhibition of CLK Proteins": Supplemental_Table1_BioID_polyP_positives.csv

Accession	ID	description	Score Mascot: PPBD	Score Mascot: Control	Mascot_ratio
P18583	SON	Protein SON	486.0	0.0	100.0
Q96PK6	RBM14	RNA-binding protein 14	462.0	0.0	100.0
Q99459	CDC5L	Cell division cycle 5-like protein	416.0	0.0	100.0
P42285	MTREX	Exosome RNA helicase MTR4	397.0	0.0	100.0
Q5VTR2	RNF20	E3 ubiquitin-protein ligase BRE1A	385.0	0.0	100.0
P42166,TMPO,"Lamina-associated polypeptide 2, isoform alpha",363.0,0.0,100.0
P26358	DNMT1	DNA (cytosine-5)-methyltransferase 1	350.0	0.0	100.0
O75691	UTP20	Small subunit processome component 20 homolog	350.0	0.0	100.0
Q29RF7	PDS5A	Sister chromatid cohesion protein PDS5 homolog A	345.0	0.0	100.0
Q69YN4	VIRMA	Protein virilizer homolog	338.0	0.0	100.0
O75150	RNF40	E3 ubiquitin-protein ligase BRE1B	332.0	0.0	100.0
P34932	HSPA4	Heat shock 70 kDa protein 4	332.0	0.0	100.0
P51532	SMARCA4	Transcription activator BRG1	320.0	0.0	100.0
Q9H0D6	XRN2	5'-3' exoribonuclease 2	320.0	0.0	100.0
Q8N3U4	STAG2	Cohesin subunit SA-2	303.0	0.0	100.0
P33240	CSTF2	Cleavage stimulation factor subunit 2	300.0	0.0	100.0
P38159,RBMX,"RNA-binding motif protein, X chromosome",300.0,0.0,100.0
Q5UIP0	RIF1	Telomere-associated protein RIF1	299.0	0.0	100.0
Q7KZ85	SUPT6H	Transcription elongation factor SPT6	294.0	0.0	100.0
Q92797	SYMPK	Symplekin	290.0	0.0	100.0
O95071	UBR5	E3 ubiquitin-protein ligase UBR5	272.0	0.0	100.0
P24928	POLR2A	DNA-directed RNA polymerase II subunit RPB1	266.0	0.0	100.0
Q9H0L4	CSTF2T	Cleavage stimulation factor subunit 2 tau variant	265.0	0.0	100.0
Q10570	CPSF1	Cleavage and polyadenylation specificity factor subunit 1	263.0	0.0	100.0
Q9BVJ6	UTP14A	U3 small nucleolar RNA-associated protein 14 homolog A	262.0	0.0	100.0
Q93009	USP7	Ubiquitin carboxyl-terminal hydrolase 7	259.0	0.0	100.0
Q6PJT7	ZC3H14	Zinc finger CCCH domain-containing protein 14	258.0	0.0	100.0
O43592	XPOT	Exportin-T	258.0	0.0	100.0
P09960	LTA4H	Leukotriene A-4 hydrolase	249.0	0.0	100.0
Q9Y4A5	TRRAP	Transformation/transcription domain-associated protein	249.0	0.0	100.0
Q01780	EXOSC10	Exosome component 10	248.0	0.0	100.0
O60231	DHX16	Pre-mRNA-splicing factor ATP-dependent RNA helicase DHX16	239.0	0.0	100.0
O14776	TCERG1	Transcription elongation regulator 1	237.0	0.0	100.0
Q9Y2W1	THRAP3	Thyroid hormone receptor-associated protein 3	236.0	0.0	100.0
Q13573	SNW1	SNW domain-containing protein 1	235.0	0.0	100.0
P28340	POLD1	DNA polymerase delta catalytic subunit	232.0	0.0	100.0
P31942	HNRNPH3	Heterogeneous nuclear ribonucleoprotein H3	230.0	0.0	100.0
O43684	BUB3	Mitotic checkpoint protein BUB3	228.0	0.0	100.0
Q92878	RAD50	DNA repair protein RAD50	227.0	0.0	100.0
O60287	URB1	Nucleolar pre-ribosomal-associated protein 1	226.0	0.0	100.0
Q9UNX4	WDR3	WD repeat-containing protein 3	225.0	0.0	100.0
Q6P1J9	CDC73	Parafibromin	218.0	0.0	100.0
Q53GS9	USP39	U4/U6.U5 tri-snRNP-associated protein 2	217.0	0.0	100.0
P45974	USP5	Ubiquitin carboxyl-terminal hydrolase 5	216.0	0.0	100.0
Q8N201	INTS1	Integrator complex subunit 1	215.0	0.0	100.0
Q96FV9	THOC1	THO complex subunit 1	214.0	0.0	100.0
P78316	NOP14	Nucleolar protein 14	213.0	0.0	100.0
Q7Z4Q2	HEATR3	HEAT repeat-containing protein 3	207.0	0.0	100.0
A6NHR9	SMCHD1	Structural maintenance of chromosomes flexible hinge domain-containing protein 1	203.0	0.0	100.0
O00267	SUPT5H	Transcription elongation factor SPT5	202.0	0.0	100.0
Q16630	CPSF6	Cleavage and polyadenylation specificity factor subunit 6	202.0	0.0	100.0
P49454	CENPF	Centromere protein F	200.0	0.0	100.0
P42695	NCAPD3	Condensin-2 complex subunit D3	200.0	0.0	100.0
Q9UBB9	TFIP11	Tuftelin-interacting protein 11	200.0	0.0	100.0
Q9ULK4	MED23	Mediator of RNA polymerase II transcription subunit 23	199.0	0.0	100.0
Q5SRE5	NUP188	Nucleoporin NUP188	199.0	0.0	100.0
Q9BXW9	FANCD2	Fanconi anemia group D2 protein	195.0	0.0	100.0
Q15637	SF1	Splicing factor 1	195.0	0.0	100.0
Q96P16	RPRD1A	Regulation of nuclear pre-mRNA domain-containing protein 1A	194.0	0.0	100.0
Q9P2N5	RBM27	RNA-binding protein 27	193.0	0.0	100.0
Q5T8P6	RBM26	RNA-binding protein 26	192.0	0.0	100.0
Q5JTH9	RRP12	RRP12-like protein	191.0	0.0	100.0
P30876	POLR2B	DNA-directed RNA polymerase II subunit RPB2	187.0	0.0	100.0
Q15269	PWP2	Periodic tryptophan protein 2 homolog	186.0	0.0	100.0
Q09161	NCBP1	Nuclear cap-binding protein subunit 1	186.0	0.0	100.0
Q9H0S4	DDX47	Probable ATP-dependent RNA helicase DDX47	185.0	0.0	100.0
Q12789	GTF3C1	General transcription factor 3C polypeptide 1	185.0	0.0	100.0
Q9BT78	COPS4	COP9 signalosome complex subunit 4	184.0	0.0	100.0
P49959	MRE11	Double-strand break repair protein MRE11	184.0	0.0	100.0
Q9NRL2	BAZ1A	Bromodomain adjacent to zinc finger domain protein 1A	183.0	0.0	100.0
Q15020	SART3	Squamous cell carcinoma antigen recognized by T-cells 3	183.0	0.0	100.0
Q9UBT2	UBA2	SUMO-activating enzyme subunit 2	183.0	0.0	100.0
Q07666,KHDRBS1,"KH domain-containing, RNA-binding, signal transduction-associated protein 1",182.0,0.0,100.0
Q9NQG5	RPRD1B	Regulation of nuclear pre-mRNA domain-containing protein 1B	182.0	0.0	100.0
Q9BVI4	NOC4L	Nucleolar complex protein 4 homolog	181.0	0.0	100.0
Q7Z5L9	IRF2BP2	Interferon regulatory factor 2-binding protein 2	178.0	0.0	100.0
Q14692	BMS1	Ribosome biogenesis protein BMS1 homolog	178.0	0.0	100.0
O43719	HTATSF1	HIV Tat-specific factor 1	176.0	0.0	100.0
Q6IN85	PPP4R3A	Serine/threonine-protein phosphatase 4 regulatory subunit 3A	176.0	0.0	100.0
O75152	ZC3H11A	Zinc finger CCCH domain-containing protein 11A	174.0	0.0	100.0
Q86XI2	NCAPG2	Condensin-2 complex subunit G2	173.0	0.0	100.0
O75717	WDHD1	WD repeat and HMG-box DNA-binding protein 1	171.0	0.0	100.0
Q86XP3	DDX42	ATP-dependent RNA helicase DDX42	170.0	0.0	100.0
Q96T58	SPEN	Msx2-interacting protein	170.0	0.0	100.0
Q13895	BYSL	Bystin	169.0	0.0	100.0
Q8N163	CCAR2	Cell cycle and apoptosis regulator protein 2	168.0	0.0	100.0
O15381	NVL	Nuclear valosin-containing protein-like	168.0	0.0	100.0
Q69YN2	CWF19L1	CWF19-like protein 1	165.0	0.0	100.0
Q96KR1	ZFR	Zinc finger RNA-binding protein	164.0	0.0	100.0
P09884	POLA1	DNA polymerase alpha catalytic subunit	164.0	0.0	100.0
Q96PZ0	PUS7	Pseudouridylate synthase 7 homolog	164.0	0.0	100.0
O60306	AQR	RNA helicase aquarius	163.0	0.0	100.0
Q7Z6E9	RBBP6	E3 ubiquitin-protein ligase RBBP6	161.0	0.0	100.0
O43395	PRPF3	U4/U6 small nuclear ribonucleoprotein Prp3	160.0	0.0	100.0
Q8IYB3	SRRM1	Serine/arginine repetitive matrix protein 1	160.0	0.0	100.0
O43172	PRPF4	U4/U6 small nuclear ribonucleoprotein Prp4	159.0	0.0	100.0
Q9BUI4	POLR3C	DNA-directed RNA polymerase III subunit RPC3	158.0	0.0	100.0
Q9NTZ6	RBM12	RNA-binding protein 12	158.0	0.0	100.0
Q8NI36	WDR36	WD repeat-containing protein 36	158.0	0.0	100.0
Q9BV38	WDR18	WD repeat-containing protein 18	157.0	0.0	100.0
O15355	PPM1G	Protein phosphatase 1G	157.0	0.0	100.0
Q12788	TBL3	Transducin beta-like protein 3	156.0	0.0	100.0
Q8IXH7	NELFCD	Negative elongation factor C/D	155.0	0.0	100.0
Q96ST3	SIN3A	Paired amphipathic helix protein Sin3a	152.0	0.0	100.0
Q9NTI5	PDS5B	Sister chromatid cohesion protein PDS5 homolog B	152.0	0.0	100.0
Q13200	PSMD2	26S proteasome non-ATPase regulatory subunit 2	150.0	0.0	100.0
Q07864	POLE	DNA polymerase epsilon catalytic subunit A	147.0	0.0	100.0
Q14684	RRP1B	Ribosomal RNA processing protein 1 homolog B	147.0	0.0	100.0
O60341	KDM1A	Lysine-specific histone demethylase 1A	146.0	0.0	100.0
O75400	PRPF40A	Pre-mRNA-processing factor 40 homolog A	146.0	0.0	100.0
O75448	MED24	Mediator of RNA polymerase II transcription subunit 24	145.0	0.0	100.0
Q6PD62	CTR9	RNA polymerase-associated protein CTR9 homolog	143.0	0.0	100.0
P35659	DEK	Protein DEK	143.0	0.0	100.0
P49750	YLPM1	YLP motif-containing protein 1	142.0	0.0	100.0
Q96QC0	PPP1R10	Serine/threonine-protein phosphatase 1 regulatory subunit 10	142.0	0.0	100.0
Q09472	EP300	Histone acetyltransferase p300	142.0	0.0	100.0
Q14562	DHX8	ATP-dependent RNA helicase DHX8	141.0	0.0	100.0
O15164	TRIM24	Transcription intermediary factor 1-alpha	141.0	0.0	100.0
Q9BZZ5	API5	Apoptosis inhibitor 5	140.0	0.0	100.0
P49916	LIG3	DNA ligase 3	140.0	0.0	100.0
P78346	RPP30	Ribonuclease P protein subunit p30	139.0	0.0	100.0
Q13123	IK	Protein Red	139.0	0.0	100.0
Q8WWY3	PRPF31	U4/U6 small nuclear ribonucleoprotein Prp31	138.0	0.0	100.0
Q8WX92	NELFB	Negative elongation factor B	137.0	0.0	100.0
Q13823	GNL2	Nucleolar GTP-binding protein 2	136.0	0.0	100.0
Q9UKV3	ACIN1	Apoptotic chromatin condensation inducer in the nucleus	136.0	0.0	100.0
Q5BKZ1	ZNF326	DBIRD complex subunit ZNF326	135.0	0.0	100.0
Q9BZX2	UCK2	Uridine-cytidine kinase 2	135.0	0.0	100.0
O95239	KIF4A	Chromosome-associated kinesin KIF4A	134.0	0.0	100.0
Q14202	ZMYM3	Zinc finger MYM-type protein 3	134.0	0.0	100.0
O75475	PSIP1	PC4 and SFRS1-interacting protein	133.0	0.0	100.0
Q05048	CSTF1	Cleavage stimulation factor subunit 1	133.0	0.0	100.0
Q8WVM7	STAG1	Cohesin subunit SA-1	133.0	0.0	100.0
Q9BUJ2	HNRNPUL1	Heterogeneous nuclear ribonucleoprotein U-like protein 1	132.0	0.0	100.0
Q8IY37	DHX37	Probable ATP-dependent RNA helicase DHX37	131.0	0.0	100.0
P42167,TMPO,"Lamina-associated polypeptide 2, isoforms beta/gamma",130.0,0.0,100.0
Q9BUQ8	DDX23	Probable ATP-dependent RNA helicase DDX23	129.0	0.0	100.0
Q9NX58	LYAR	Cell growth-regulating nucleolar protein	128.0	0.0	100.0
O43809	NUDT21	Cleavage and polyadenylation specificity factor subunit 5	128.0	0.0	100.0
O14802	POLR3A	DNA-directed RNA polymerase III subunit RPC1	127.0	0.0	100.0
Q9UBE0	SAE1	SUMO-activating enzyme subunit 1	126.0	0.0	100.0
Q96HW7	INTS4	Integrator complex subunit 4	125.0	0.0	100.0
Q6PJG6	BRAT1	BRCA1-associated ATM activator 1	125.0	0.0	100.0
Q9BU76	MMTAG2	Multiple myeloma tumor-associated protein 2	124.0	0.0	100.0
Q9H2P0	ADNP	Activity-dependent neuroprotector homeobox protein	123.0	0.0	100.0
Q52LJ0	FAM98B	Protein FAM98B	122.0	0.0	100.0
O43823	AKAP8	A-kinase anchor protein 8	122.0	0.0	100.0
Q8IWX8	CHERP	Calcium homeostasis endoplasmic reticulum protein	121.0	0.0	100.0
P57678	GEMIN4	Gem-associated protein 4	120.0	0.0	100.0
Q13618	CUL3	Cullin-3	119.0	0.0	100.0
Q9Y5Q9	GTF3C3	General transcription factor 3C polypeptide 3	119.0	0.0	100.0
Q8N684	CPSF7	Cleavage and polyadenylation specificity factor subunit 7	119.0	0.0	100.0
Q13523	PRPF4B	Serine/threonine-protein kinase PRP4 homolog	119.0	0.0	100.0
Q9Y5Q8	GTF3C5	General transcription factor 3C polypeptide 5	119.0	0.0	100.0
Q99986	VRK1	Serine/threonine-protein kinase VRK1	116.0	0.0	100.0
Q8N543	OGFOD1	Prolyl 3-hydroxylase OGFOD1	116.0	0.0	100.0
Q14137	BOP1	Ribosome biogenesis protein BOP1	115.0	0.0	100.0
O95983	MBD3	Methyl-CpG-binding domain protein 3	115.0	0.0	100.0
Q8IX12	CCAR1	Cell division cycle and apoptosis regulator protein 1	114.0	0.0	100.0
P37837	TALDO1	Transaldolase	114.0	0.0	100.0
P10599	TXN	Thioredoxin	114.0	0.0	100.0
Q9C0B1	FTO	Alpha-ketoglutarate-dependent dioxygenase FTO	113.0	0.0	100.0
P30085	CMPK1	UMP-CMP kinase	113.0	0.0	100.0
Q9BTE3	MCMBP	Mini-chromosome maintenance complex-binding protein	112.0	0.0	100.0
Q03701	CEBPZ	CCAAT/enhancer-binding protein zeta	112.0	0.0	100.0
Q969G3	SMARCE1	SWI/SNF-related matrix-associated actin-dependent regulator of chromatin subfamily E member 1	111.0	0.0	100.0
O14646	CHD1	Chromodomain-helicase-DNA-binding protein 1	111.0	0.0	100.0
P43490	NAMPT	Nicotinamide phosphoribosyltransferase	110.0	0.0	100.0
P25440	BRD2	Bromodomain-containing protein 2	110.0	0.0	100.0
Q9Y6D9	MAD1L1	Mitotic spindle assembly checkpoint protein MAD1	110.0	0.0	100.0
P46063	RECQL	ATP-dependent DNA helicase Q1	110.0	0.0	100.0
Q9UNS1	TIMELESS	Protein timeless homolog	109.0	0.0	100.0
Q9Y3Z3	SAMHD1	Deoxynucleoside triphosphate triphosphohydrolase SAMHD1	109.0	0.0	100.0
Q5T3I0	GPATCH4	G patch domain-containing protein 4	108.0	0.0	100.0
Q8WYA6	CTNNBL1	Beta-catenin-like protein 1	108.0	0.0	100.0
P16383	GCFC2	Intron Large complex component GCFC2	107.0	0.0	100.0
Q9Y4W2	LAS1L	Ribosomal biogenesis protein LAS1L	107.0	0.0	100.0
Q8IWA0	WDR75	WD repeat-containing protein 75	106.0	0.0	100.0
O43660	PLRG1	Pleiotropic regulator 1	106.0	0.0	100.0
Q9BZJ0	CRNKL1	Crooked neck-like protein 1	106.0	0.0	100.0
Q9Y4R8	TELO2	Telomere length regulation protein TEL2 homolog	105.0	0.0	100.0
Q8WUA2	PPIL4	Peptidyl-prolyl cis-trans isomerase-like 4	104.0	0.0	100.0
P35998	PSMC2	26S proteasome regulatory subunit 7	104.0	0.0	100.0
Q9H2U1	DHX36	ATP-dependent DNA/RNA helicase DHX36	104.0	0.0	100.0
P00918	CA2	Carbonic anhydrase 2	104.0	0.0	100.0
O95104	SCAF4	SR-related and CTD-associated factor 4	103.0	0.0	100.0
P55036	PSMD4	26S proteasome non-ATPase regulatory subunit 4	103.0	0.0	100.0
Q9HCS7	XAB2	Pre-mRNA-splicing factor SYF1	102.0	0.0	100.0
Q14966	ZNF638	Zinc finger protein 638	102.0	0.0	100.0
Q6UXN9	WDR82	WD repeat-containing protein 82	101.0	0.0	100.0
Q9UKN8	GTF3C4	General transcription factor 3C polypeptide 4	101.0	0.0	100.0
Q86WJ1	CHD1L	Chromodomain-helicase-DNA-binding protein 1-like	101.0	0.0	100.0
O95400	CD2BP2	CD2 antigen cytoplasmic tail-binding protein 2	100.0	0.0	100.0
P98175	RBM10	RNA-binding protein 10	100.0	0.0	100.0
Q9UI26	IPO11	Importin-11	100.0	0.0	100.0
O60216	RAD21	Double-strand-break repair protein rad21 homolog	99.0	0.0	100.0
Q8TDN6	BRIX1	Ribosome biogenesis protein BRX1 homolog	99.0	0.0	100.0
Q9UBD5	ORC3	Origin recognition complex subunit 3	99.0	0.0	100.0
Q8IY18	SMC5	Structural maintenance of chromosomes protein 5	99.0	0.0	100.0
Q96JM3	CHAMP1	Chromosome alignment-maintaining phosphoprotein 1	99.0	0.0	100.0
Q9H9Y6	POLR1B	DNA-directed RNA polymerase I subunit RPA2	98.0	0.0	100.0
O60244	MED14	Mediator of RNA polymerase II transcription subunit 14	98.0	0.0	100.0
Q9UPN9	TRIM33	E3 ubiquitin-protein ligase TRIM33	97.0	0.0	100.0
O43252	PAPSS1	Bifunctional 3'-phosphoadenosine 5'-phosphosulfate synthase 1	97.0	0.0	100.0
Q13242	SRSF9	Serine/arginine-rich splicing factor 9	97.0	0.0	100.0
P07737	PFN1	Profilin-1	97.0	0.0	100.0
P39748	FEN1	Flap endonuclease 1	97.0	0.0	100.0
Q9H3P2	NELFA	Negative elongation factor A	97.0	0.0	100.0
Q8IX18	DHX40	Probable ATP-dependent RNA helicase DHX40	96.0	0.0	100.0
Q9Y5S9	RBM8A	RNA-binding protein 8A	96.0	0.0	100.0
O14981	BTAF1	TATA-binding protein-associated factor 172	96.0	0.0	100.0
O00139	KIF2A	Kinesin-like protein KIF2A	96.0	0.0	100.0
Q16881,TXNRD1,"Thioredoxin reductase 1, cytoplasmic",95.0,0.0,100.0
P30044,PRDX5,"Peroxiredoxin-5, mitochondrial",95.0,0.0,100.0
Q96QV6	H2AC1	Histone H2A type 1-A	95.0	0.0	100.0
Q9NXH9	TRMT1	tRNA (guanine(26)-N(2))-dimethyltransferase	95.0	0.0	100.0
Q9NQW6	ANLN	Anillin	94.0	0.0	100.0
Q9NPF5	DMAP1	DNA methyltransferase 1-associated protein 1	94.0	0.0	100.0
P24941	CDK2	Cyclin-dependent kinase 2	93.0	0.0	100.0
Q9NYV4	CDK12	Cyclin-dependent kinase 12	93.0	0.0	100.0
O15226	NKRF	NF-kappa-B-repressing factor	93.0	0.0	100.0
P40938	RFC3	Replication factor C subunit 3	92.0	0.0	100.0
Q8IUF8	RIOX2	Ribosomal oxygenase 2	92.0	0.0	100.0
Q9UQ88	CDK11A	Cyclin-dependent kinase 11A	92.0	0.0	100.0
Q99829	CPNE1	Copine-1	92.0	0.0	100.0
P68402	PAFAH1B2	Platelet-activating factor acetylhydrolase IB subunit alpha2	92.0	0.0	100.0
Q8IXT5	RBM12B	RNA-binding protein 12B	91.0	0.0	100.0
Q9NXE4	SMPD4	Sphingomyelin phosphodiesterase 4	91.0	0.0	100.0
P41091	EIF2S3	Eukaryotic translation initiation factor 2 subunit 3	90.0	0.0	100.0
P40937	RFC5	Replication factor C subunit 5	90.0	0.0	100.0
Q9Y2P8	RCL1	RNA 3'-terminal phosphate cyclase-like protein	90.0	0.0	100.0
Q92620	DHX38	Pre-mRNA-splicing factor ATP-dependent RNA helicase PRP16	89.0	0.0	100.0
Q2NL82	TSR1	Pre-rRNA-processing protein TSR1 homolog	89.0	0.0	100.0
Q8IU81	IRF2BP1	Interferon regulatory factor 2-binding protein 1	89.0	0.0	100.0
Q9H8H0	NOL11	Nucleolar protein 11	87.0	0.0	100.0
Q6KC79	NIPBL	Nipped-B-like protein	87.0	0.0	100.0
O15160	POLR1C	DNA-directed RNA polymerases I and III subunit RPAC1	86.0	0.0	100.0
P61956	SUMO2	Small ubiquitin-related modifier 2	86.0	0.0	100.0
P54132	BLM	Bloom syndrome protein	86.0	0.0	100.0
P52434,POLR2H,"DNA-directed RNA polymerases I, II, and III subunit RPABC3",86.0,0.0,100.0
O60934	NBN	Nibrin	86.0	0.0	100.0
O94913	PCF11	Pre-mRNA cleavage complex 2 protein Pcf11	86.0	0.0	100.0
P14174	MIF	Macrophage migration inhibitory factor	85.0	0.0	100.0
Q7Z4V5	HDGFL2	Hepatoma-derived growth factor-related protein 2	85.0	0.0	100.0
P30566	ADSL	Adenylosuccinate lyase	85.0	0.0	100.0
Q8N7H5	PAF1	RNA polymerase II-associated factor 1 homolog	85.0	0.0	100.0
Q659A1	ICE2	Little elongation complex subunit 2	85.0	0.0	100.0
Q14146	URB2	Unhealthy ribosome biogenesis protein 2 homolog	85.0	0.0	100.0
Q13838	DDX39B	Spliceosome RNA helicase DDX39B	403.0	15.0	26.9
P26599	PTBP1	Polypyrimidine tract-binding protein 1	507.0	21.0	24.1
Q9NVI1	FANCI	Fanconi anemia group I protein	582.0	26.0	22.4
O00148	DDX39A	ATP-dependent RNA helicase DDX39A	325.0	15.0	21.7
Q12996	CSTF3	Cleavage stimulation factor subunit 3	408.0	20.0	20.4
Q8NI27	THOC2	THO complex subunit 2	328.0	17.0	19.3
Q14839	CHD4	Chromodomain-helicase-DNA-binding protein 4	573.0	30.0	19.1
Q9NU22	MDN1	Midasin	563.0	30.0	18.8
Q7L014	DDX46	Probable ATP-dependent RNA helicase DDX46	340.0	19.0	17.9
P33992	MCM5	DNA replication licensing factor MCM5	305.0	18.0	16.9
Q9UQ35	SRRM2	Serine/arginine repetitive matrix protein 2	467.0	28.0	16.7
Q9Y2X3	NOP58	Nucleolar protein 58	427.0	28.0	15.2
Q14690	PDCD11	Protein RRP5 homolog	301.0	20.0	15.0
P27694	RPA1	Replication protein A 70 kDa DNA-binding subunit	392.0	27.0	14.5
O15042	U2SURP	U2 snRNP-associated SURP motif-containing protein	458.0	33.0	13.9
P35250	RFC2	Replication factor C subunit 2	215.0	16.0	13.4
Q9H583	HEATR1	HEAT repeat-containing protein 1	704.0	55.0	12.8
Q02880	TOP2B	DNA topoisomerase 2-beta	277.0	23.0	12.0
P55265	ADAR	Double-stranded RNA-specific adenosine deaminase	266.0	24.0	11.1
Q9UQE7	SMC3	Structural maintenance of chromosomes protein 3	452.0	42.0	10.8
Q96AE4	FUBP1	Far upstream element-binding protein 1	407.0	38.0	10.7
Q12874	SF3A3	Splicing factor 3A subunit 3	213.0	20.0	10.6
P25205	MCM3	DNA replication licensing factor MCM3	559.0	54.0	10.4
O75533	SF3B1	Splicing factor 3B subunit 1	888.0	87.0	10.2
Q9Y2L1	DIS3	Exosome complex exonuclease RRP44	364.0	36.0	10.1
P38432	COIL	Coilin	161.0	16.0	10.1
Q9HAV4	XPO5	Exportin-5	326.0	33.0	9.9
Q16531	DDB1	DNA damage-binding protein 1	404.0	42.0	9.6
Q13428	TCOF1	Treacle protein	182.0	19.0	9.6
P11388	TOP2A	DNA topoisomerase 2-alpha	425.0	45.0	9.4
Q9BW27	NUP85	Nuclear pore complex protein Nup85	178.0	19.0	9.4
P49756	RBM25	RNA-binding protein 25	232.0	25.0	9.3
Q13151	HNRNPA0	Heterogeneous nuclear ribonucleoprotein A0	186.0	20.0	9.3
Q14676	MDC1	Mediator of DNA damage checkpoint protein 1	220.0	24.0	9.2
Q9Y5L0	TNPO3	Transportin-3	148.0	16.0	9.2
Q9P2I0	CPSF2	Cleavage and polyadenylation specificity factor subunit 2	265.0	29.0	9.1
